# Metabolomic and Proteomic Stratification of Equine Osteoarthritis

**DOI:** 10.1101/2020.05.04.077305

**Authors:** James R Anderson, Marie M Phelan, Eva Caamaño-Gutiérrez, Peter D Clegg, Luis M Rubio-Martinez, Mandy J Peffers

## Abstract

Osteoarthritis (OA) is characterised by loss of articular cartilage, synovial membrane dysfunction and subchondral sclerosis. Few studies have used a global approach to stratify equine synovial fluid (SF) molecular profiles according to OA severity. SF was collected from 58 metacarpophalangeal (MCP) and metatarsophalangeal joints of racing Thoroughbred horses (Hong Kong Jockey Club; HKJC) and 83 MCP joints of mixed breed horses from an abattoir and equine hospital (biobank). Joints were histologically and macroscopically assessed for OA severity. For proteomic analysis, native SF and SF loaded onto ProteoMiner™ equalisation columns, to deplete high abundant proteins, were analysed using liquid chromatography-tandem mass spectrometry (LC-MS/MS) and label-free quantification. Validation of selected differentially expressed proteins was undertaken using clinical SF collected during diagnostic investigations. Native SF metabolites were analysed using 1D ^1^H Nuclear Magnetic Resonance (NMR). 1,834 proteins and 40 metabolites were identified in equine SF. Afamin levels decreased with synovitis severity and four uncharacterised proteins decreased with OA severity. Gelsolin and lipoprotein binding protein decreased with OA severity and apolipoprotein A1 levels increased for mild and moderate OA. Within the biobank, glutamate levels decreased with OA severity and for the HKJC cohort, 2-aminobutyrate, alanine and creatine increased with severity. Proteomic and metabolomic integration was undertaken using linear regression via Lasso penalisation modelling, incorporating 29 variables (R^2^=0.82) with principal component 2 able to discriminate advanced OA from earlier stages, predominantly driven by H9GZQ9, F6ZR63 and alanine. Combining biobank and HKJC datasets, discriminant analysis of principal components modelling prediction was good for mild OA (90%). This study has stratified equine OA using both metabolomic and proteomic SF profiles and identified a panel of markers of interest which may be applicable to grading OA severity. This is also the first study to undertake computational integration of NMR metabolomic and LC-MS/MS proteomic datasets of any biological system.
