## Supplementary material for "Metabolomic and Proteomic Stratification of Equine Osteoarthritis": Table S15

### Sheet: proteins
	We are currently unable to provide this information at first submission due to laboratory restrictions due to COVID-19.

### Sheet: protein-peptides
	We are currently unable to provide this information at first submission due to laboratory restrictions due to COVID-19.

### Sheet: peptide
	We are currently unable to provide this information at first submission due to laboratory restrictions due to COVID-19.

### Sheet: de novo only peptides
	We are currently unable to provide this information at first submission due to laboratory restrictions due to COVID-19.

### Sheet: DB search psm
	We are currently unable to provide this information at first submission due to laboratory restrictions due to COVID-19.
